# Reconstructing tumor evolution without chromosomal instability reveals in vivo determinants of therapeutic response

**DOI:** 10.1101/2025.03.17.643814

**Authors:** Ruhollah Moussavi-Baygi, Matthew J. Ryan, Woogwang Sim, Samuel B. Hoelscher, Valbona Luga, Arun A. Chandrakumar, Lore Hoes, Junghwa Cha, Young Sun Lee, Katelyn Herm, Ben Doron, Danika Bakke, Sharon Wu, C.K. Cornelia Ding, Bradley A. Stohr, Peng Jin, Tejasveeta Nadkarni, Xiangyi Fang, Melita Haryono, An Nguyen, Wouter R. Karthaus, Charles L. Sawyers, Felix Y. Feng, Hani Goodarzi, Rohit Bose

## Abstract

Tumor responses to therapy are profoundly shaped by selective pressures operating in vivo, including tumor-host interactions, tissue architecture, and endocrine signaling, yet most genome-scale approaches are conducted in vitro. We developed Stochastically Emergent Tumors (SETs), an in vivo platform that distills tumor evolution into sparse genetic variation amenable to computational inference and deep learning while uniquely avoiding chromosomal instability. Unlike single-perturbation screens, SETs evolve through combinatorial alterations, including neomorphic variants, across the entire genome. Applied to prostate cancer, SETs revealed how hormone therapy reshapes tumor evolution, identifying six unrecognized sensitization determinants, including ZFHX3 loss, together with resistance-associated alterations in CIC and KMT2D. Patient tumor analyses linked these potential biomarkers to clinical outcomes and nominated ZFHX3 as a target to push tumors into a luminal state. By decoupling tumor evolution from chromosomal instability, SETs harness in vivo therapeutic selection as a genome-scale discovery engine for determinants of both sensitivity and resistance.

**Statement of Significance:** Most genome-scale cancer screens cannot capture in vivo therapeutic selection. Stochastically Emergent Tumors enable evolution without chromosomal instability, generating sparse genetic variation amenable to deep learning. This transforms tumor evolution into a genome-scale discovery engine for determinants of therapeutic sensitivity, exemplified by ZFHX3 loss promoting hormone-responsive prostate cancer.
