## Supplementary Tables for "Reconstructing tumor evolution without chromosomal instability reveals in vivo determinants of therapeutic response"

### Sheet: Table S1
Supplementary Table 1: Mouse data sheet A-J experiment for Figure 3A-D
Mouse ID	Cell Line Injected	Euthanasia/DOD	SQ Tumors	Notes
A1	sgMsh2sgPten_A	2024-01-27	Y	SQ tumor was collected.
A2	sgMsh2sgPten_A	June 2023	N/A	Mouse dissapeared without notification from LARC.
A3	sgMsh2sgPten_A	2023-03-23	N	Euthanized due to severe fight wounds; flagged by LARC. No SQ tumors were observed.
A4	sgMsh2sgPten_A	2023-04-06	N	Euthanized due to severe fight wounds; flagged by LARC. No SQ tumors were observed.
A5	sgMsh2sgPten_A	2023-06-02	N	Euthanized due to BC-2; flagged by LARC. The mouse was very sick with enlarged liver and spleen. No SQ tumors were observed.
B1	sgMsh2sgPten_B	2023-01-11	Y	SQ tumor was collected.
B2	sgMsh2sgPten_B	2023-04-19	Y	SQ tumors were collected.
B3	sgMsh2sgPten_B	2022-12-15	Y	SQ tumor was collected.
B4	sgMsh2sgPten_B	2022-12-15	Y	SQ tumor was collected.
B5	sgMsh2sgPten_B	2023-01-11	Y	SQ tumor was collected.
C1	sgMsh2sgPten_C	2023-02-15	Y	SQ tumor was collected.
C2	sgMsh2sgPten_C	2024-02-13	Y	SQ tumor was collected.
C3	sgMsh2sgPten_C	2024-01-17	N	Euthanized due to ear tumor; flagged by LARC. No SQ tumors were observed.
C4	sgMsh2sgPten_C	2023-01-11	Y	SQ tumor was collected.
C5	sgMsh2sgPten_C	2023-01-26	Y	SQ tumors were collected.
D1	sgMsh2sgPten_D	2023-04-04	N	Found dead by LARC. No SQ tumors were observed.
D2	sgMsh2sgPten_D	2023-02-23	N	Euthanized due to BC-2; flagged by LARC. The mouse was very skinny. No SQ tumors were observed.
D3	sgMsh2sgPten_D	2023-09-15	Y	SQ tumor was collected.
D4	sgMsh2sgPten_D	2023-04-11	N	Found dead by LARC. No SQ tumors were observed.
D5	sgMsh2sgPten_D	2024-02-13	Y	SQ tumor was collected.
E1	sgMsh2sgPten_E	January 2023	N/A	Mouse dissapeared without notification from LARC.
E2	sgMsh2sgPten_E	2024-02-23	Y	SQ tumor was collected.
E3	sgMsh2sgPten_E	2024-02-20	N	Found dead by LARC. No SQ tumors were observed.
E4	sgMsh2sgPten_E	2024-02-13	N	Euthanized due to BC-2. No SQ tumors were observed.
E5	sgMsh2sgPten_E	2023-05-24	Y	SQ tumor was collected.
PP1	sgPtensgp53	2023-02-15	Y	SQ tumor was collected.
PP2	sgPtensgp53	2024-03-05	Y	SQ tumor was collected.
PP3	sgPtensgp53	2023-03-23	Y	SQ tumor was collected.
PP4	sgPtensgp53	2023-07-03	Y	SQ tumor was collected.
PP5	sgPtensgp53	2023-02-22	Y	SQ tumor was collected.
F1	sgMsh2sgPten_F	2023-10-11	Y	SQ tumor was collected.
F2	sgMsh2sgPten_F	2023-10-11	Y	SQ tumor was collected.
F3	sgMsh2sgPten_F	2023-03-09	Y	SQ tumor was collected.
F4	sgMsh2sgPten_F	2023-02-15	N	Found dead by LARC. No SQ tumors were observed.
F5	sgMsh2sgPten_F	March 2023	N/A	Mouse dissapeared without notification from LARC.
G1	sgMsh2sgPten_G	2023-04-11	N	Euthanized due to severe fight wounds; flagged by LARC. No SQ tumors were observed.
G2	sgMsh2sgPten_G	2023-12-18	N	Euthanized due to BC-2; flagged by LARC. The mouse had a large lung tumor. No SQ tumors were observed.
G3	sgMsh2sgPten_G	2024-02-23	N	Euthanized due to BC-2; flagged by LARC. The mouse had a large lung tumor. No SQ tumors were observed.
G4	sgMsh2sgPten_G	2024-02-20	Y	SQ tumor was collected.
G5	sgMsh2sgPten_G	2023-11-14	N	Euthanized due to BC-2; flagged by LARC. No SQ tumors were observed.
H1	sgMsh2sgPten_H	2024-04-02	N	Euthanized due to labored breathing; flagged by LARC. Mouse had large tumors in the thymus and lungs. No SQ tumors were observed.
H2	sgMsh2sgPten_H	2024-03-05	N	Euthanized due to labored breathing; flagged by LARC. Mouse had a large lung tumor. No SQ tumors were observed.
H3	sgMsh2sgPten_H	2023-10-16	N	Euthanized due to infected eyes and inflammed ears. No SQ tumors were observed.
H4	sgMsh2sgPten_H	2024-04-02	Y	SQ tumors were collected.
H5	sgMsh2sgPten_H	2023-04-20	N	Found dead. No SQ tumors were observed.
I1	sgMsh2sgPten_I	2023-12-12	N	Found dead by LARC. No SQ tumors were observed.
I2	sgMsh2sgPten_I	2023-04-06	N	Euthanized due to severe fight wounds; flagged by LARC. No SQ tumors were observed.
I3	sgMsh2sgPten_I	2023-04-06	N	Euthanized due to severe fight wounds; flagged by LARC. No SQ tumors were observed.
I4	sgMsh2sgPten_I	2023-08-02	N	Euthanized due to labored breathing; flagged by LARC. Mouse had large tumors in the thymus and lungs. No SQ tumors were observed.
I5	sgMsh2sgPten_I	2023-03-15	N	Euthanized due to BC-2; flagged by LARC. The mouse was very sick. No SQ tumosr were observed.
J1	sgMsh2sgPten_J	2023-03-17	N	Euthanized due to severe fight wounds; flagged by LARC. No SQ tumors were observed.
J2	sgMsh2sgPten_J	2023-09-27	Y	SQ tumors were collected.
J3	sgMsh2sgPten_J	2023-08-18	Y	SQ tumors were collected.
J4	sgMsh2sgPten_J	2023-09-27	Y	SQ tumor was collected.
J5	sgMsh2sgPten_J	2023-05-24	Y	SQ tumor was collected.
P1	sgPten	2024-04-02	N	Euthanized at experimental endpoint. No SQ tumors were observed.
P2	sgPten	2024-03-05	N	Euthanized due to fast breathing. No SQ tumors were observed.
P3	sgPten	2023-09-01	N	Euthanized due to BC-2; flagged by LARC. The mouse had a large thumus tumor. No SQ tumors were observed.
P4	sgPten	2023-06-14	N	Found dead. Likely died from fighting. No SQ tumors were observed.
P5	sgPten	2024-04-02	N	Euthanized at experimental endpoint. No SQ tumors were observed.
			Y=Yes, N=No, N/A= not applicable

### Sheet: Table S2
Supplemental Table 2: Performance Characteristics for Kaplan-Meier Curves
Performance: Collection -> Last Contact
Fig4a
Patient MSI Status	Alteration	Median (months)	95% CI (months)
MSS	ZFHX3 LOF	109.985	36.749-109.985
MSS	CIC mut/del	36.651	22.931-inf
MSS	KMT2D mut	61.457	44.448-135.844
MSS	TP53 mut	41.783	32.703-52.607
Fig4b
Patient MSI Status	Alteration	Median (months)	95% CI (months)
MSS	ZFHX3 LOF	109.985	36.749-109.985
MSS	SPOP mut	96.496	88.271-Inf
MSS	TMPRSS2:ERG	78.598	69.156-114.196
MSS	TP53	41.783	32.703-52.607
Fig 4g -CHEK1
Quartile	Expression (Normalized Transcripts)	Median (months)	95% CI (months)
Bottom Quartile	>=0.15 -- <2.8	57.542	53.89-60.569
2nd Quartile	>=2.8 -- <4.8	51.225	48.166-55.765
3rd Quartile	>=4.8 -- <8.45	45.073	41.98-48.33
Top Quartile	>=8.45 -- <= 82.4	28.228	26.517-30.696
Fig 4h -KIFC1
Quartile	Expression (Normalized Transcripts)	Median (months)	95% CI (months)
Bottom Quartile	>=0.0 -- <1.32	62.247	58.957-67.774
2nd Quartile	>=1.32 -- <2.65	55.897	51.817-59.023
3rd Quartile	>=2.65 -- <5.38	44.448	41.717-47.244
Top Quartile	>=5.38 -- <= 83.61	24.346	22.964-26.715
Fig 4i -RFC3
Quartile	Expression (Normalized Transcripts)	Median (months)	95% CI (months)
Bottom Quartile	>=0.0 -- <2.32	56.127	52.64-60.141
2nd Quartile	>=2.32 -- <3.92	48.33	45.172-51.192
3rd Quartile	>=3.92 -- <6.31	42.573	40.631-45.928
Top Quartile	>=6.31 -- <= 203.43	34.117	31.847-36.19
Fig 4j -MDK
Quartile	Expression (Normalized Transcripts)	Median (months)	95% CI (months)
Bottom Quartile	>=0.0 -- <76.18	51.225	48.429-55.239
2nd Quartile	>=76.18 -- <153.61	54.318	50.633-58.858
3rd Quartile	>=153.61 -- <304.46	44.218	41.717-47.244
Top Quartile	>=304.46 -- <= 3644.42	32.637	31.058-34.742
Fig 4k -ASPM
Quartile	Expression (Normalized Transcripts)	Median (months)	95% CI (months)
Bottom Quartile	>=0.04 -- <2.78	59.582	55.535-63.003
2nd Quartile	>=2.78 -- <6.15	54.12	49.613-57.838
3rd Quartile	>=6.15 -- <13.57	43.79	41.224-46.521
Top Quartile	>=13.57 -- <= 281.42	26.781	24.576-28.689

### Sheet: Table S3
Supplementary Table 3: RNA guide and DNA primer sequences to generate and validate gene knockouts.
Gene	Species	type	Sequence	Source
Msh2	mouse	single-guide RNA	GATCTCAACCGGTTACTGAA	https://www.nature.com/articles/nbt.2800
Msh6	mouse	single-guide RNA	CAUCAGUGACCGUCUAGAUG	Synthego - for barcoded cells only
Msh6	mouse	single-guide RNA	GGTATCACGAAACTTTAGAA	https://www.nature.com/articles/nbt.2800
Pten	mouse	single-guide RNA	CCUCCAAUUCAGGACCCACG	Synthego
Trp53	mouse	single-guide RNA	AACAGATCGTCCATGCAGTG	Synthego
Cic	mouse	multi-guide RNA #1	AAAUGUCGAACCUCGUUCUG	Synthego, Gene Knockout Kits (GKO)
Cic	mouse	multi-guide RNA #2	GCUGCACAGAGGGGUCGGGC	Synthego, Gene Knockout Kits (GKO)
Cic	mouse	multi-guide RNA #3	UGCUCUGGUUGGAGGCCACA	Synthego, Gene Knockout Kits (GKO)
Kmt2d	mouse	multi-guide RNA #1	UAAGCAUAUGGGGGUUUGAU	Synthego, Gene Knockout Kits (GKO)
Kmt2d	mouse	multi-guide RNA #2	AGAAGCCUCCUCAUGACUGC	Synthego, Gene Knockout Kits (GKO)
Kmt2d	mouse	multi-guide RNA #3	GACCUUCCCAUUCUGUGUAU	Synthego, Gene Knockout Kits (GKO)
Zfhx3	mouse	multi-guide RNA #1	CUGUGACUCGCCCGUCGUCU	Synthego, Gene Knockout Kits (GKO)
Zfhx3	mouse	multi-guide RNA #2	UGUUGAGUUCAGUCCAUUGC	Synthego, Gene Knockout Kits (GKO)
Zfhx3	mouse	multi-guide RNA #3	GGCCCAUGGCUCUCGCCUGU	Synthego, Gene Knockout Kits (GKO)
Cic	mouse	Forward primer	CCATGGTATGGGTTCTGAAGC	Synthego
Cic	mouse	Reverse primer	CTCTCAGGGCACACTGCTC	Synthego
Cic	mouse	Sequencing primer	CATGGTATGGGTTCTGAAGCTTG	Synthego
Kmt2d	mouse	Forward primer	CCGCAGTTACAGAGAGCACA	Synthego
Kmt2d	mouse	Reverse primer	AGCCCTTTATTTCTGGCCCC	Synthego
Kmt2d	mouse	Sequencing primer	CAGTTACAGAGAGCACAACGC	Synthego
Zfhx3	mouse	Forward primer	GCGGGGACTTTAGCCTCA	Synthego
Zfhx3	mouse	Reverse primer	GGGCAGTGATGCTCCATGTA	Synthego
Zfhx3	mouse	Sequencing primer	CTAACCTCTTTCCTTTCTCTCTCTCTTTC	Synthego
Pten	mouse	Forward primer	TGCAGTTCACAAAAGTCCCAGGA	Custom Design, IDT
Pten	mouse	Reverse primer	AACAAACTAAGGGTCGGGGCAGGT	Custom Design, IDT
Trp53	mouse	Forward primer	TGGTGTTGGGCTGGTAGGCTGA	Custom Design, IDT
Trp53	mouse	Reverse primer	GGGCAGCCAGCAAAGAGAGGAC	Custom Design, IDT

### Sheet: Table S4
Supplementary Table 4: Overview of primary antibodies used for Western blot (WB) and Immunohistochemistry (IHC).
Antibody	Vendor	Catalog #	Clone	RRID	Species Specificity	Application	Dilution	Validation
anti-beta Actin	Abcam	ab6276	AC-15	AB_2223210	Chinese hamster, Mouse, Rat, African green monkey, Human, Dog, Cow samples	WB	1:10,000	KO validated at https://www.abcam.com/en-us/products/primary-antibodies/beta-actin-antibody-ac-15-ab6276#
anti-Androgen Receptor	Abcam	ab133273	EPR1535(2)	AB_11156085	Human, Mouse, Rat	WB	1:1000	Tested for mouse WB: https://www.abcam.com/en-us/products/primary-antibodies/androgen-receptor-antibody-epr15352-ab133273#drawerView=quickview
anti-Cas9	Cell Signaling Technologies	14697S	7A9-3A3	AB_2750916	S.pyogenes	WB	1:1000	Tested for WB: https://www.cellsignal.com/products/primary-antibodies/cas9-s-pyogenes-7a9-3a3-mouse-mab/14697
anti-CIC	Invitrogen	PA146018		AB_2291736	Dog, Human, Mouse, Rat	WB	1:1000	WB KO: Kim, Ji Won et al. “Capicua suppresses YAP1 to limit tumorigenesis and maintain drug sensitivity in human cancer.” Cell reports vol. 41,1 (2022): 111443. doi:10.1016/j.celrep.2022.111443
anti-GFP	Invitrogen	A11122		AB_221569	Aequorea victoria	WB	1:1000	Verified by Invitrogen: https://www.thermofisher.com/antibody/product/GFP-Antibody-Polyclonal/A-11122
anti-Hsp90	BD biosciences	610419	Clone 68/Hsp90	AB_397799	Human	WB	1:1000	Mouse WB: Karreth, Florian A et al. “The BRAF pseudogene functions as a competitive endogenous RNA and induces lymphoma in vivo.” Cell vol. 161,2 (2015): 319-32. doi:10.1016/j.cell.2015.02.043
anti-KMT2D	Sigma-Aldrich	HPA035977		AB_10670673	Human	WB	1:1000	Validated: https://www.sigmaaldrich.com/US/en/product/sigma/hpa035977 & Validated by KO in Supplemental Figure 17
anti-MSH2	Cell Signaling Technologies	2017	D24B5	AB_2235387	Human/Mouse	WB	1:1000	Mouse WB: Huo, Xueyun et al. “Analysis of the expression level and methylation of tumor protein p53, phosphatase and tensin homolog and mutS homolog 2 in N-methyl-N-nitrosourea-induced thymic lymphoma in C57BL/6 mice.” Oncology letters vol. 14,4 (2017): 4339-4348. doi:10.3892/ol.2017.6721 & Validated by KO in Supplemental Figs. 9, 10, 13
anti-MSH6	Cell Signaling Technologies	3995	P150	AB_1904052	Human, Mouse, Rat, Monkey	WB	1:1000	Mouse WB: Adihe Lokanga, Rachel et al. “X inactivation plays a major role in the gender bias in somatic expansion in a mouse model of the fragile X-related disorders: implications for the mechanism of repeat expansion.” Human molecular genetics vol. 23,18 (2014): 4985-94. doi:10.1093/hmg/ddu213 & Validated by KO in Supplemental Figs. 9, 15
anti-p53	Cell Signaling Technologies	32532	D2H90	AB_2757821	Mouse, Rat	WB	1:1000	Mouse WB: Fu, Rong et al. “A ZEB1/p53 signaling axis in stromal fibroblasts promotes mammary epithelial tumours.” Nature communications vol. 10,1 3210. 19 Jul. 2019, doi:10.1038/s41467-019-11278-7 & Validated by KO in Supplemental Figs. 10, 15
anti-PTEN	Cell Signaling Technologies	9559	138G6	AB_390810	Human, Mouse, Rat	WB	1:1000	Mouse WB: Kuchay, Shafi et al. “PTEN counteracts FBXL2 to promote IP3R3- and Ca2+-mediated apoptosis limiting tumour growth.” Nature vol. 546,7659 (2017): 554-558. doi:10.1038/nature22965 & Validated by KO in Supplemental Figs. 10, 13, 15
anti-Vinculin	Protein Tech	66305-1-Ig	2B5A7	AB_2810300	Human, Mouse, Rat, Pig	WB	1:1000	Tested for mouse Wb: https://www.ptglab.com/products/Vinculin-Antibody-66305-1-Ig.htm#tested-applications
anti-ZFHX3	Invitrogen	PA5-118401		AB_2902991	Human	WB	1:1000	Validated by KO: see Supplemental Figure 17
anti-Androgen Receptor	Millipore Sigma	06-680	PG-21	AB_310214	Human, Rat	IHC	1:400	Tested for IHC: Nation, T., et al. (2010). J Pediatr Surg. 46(8): 1539-1543.
anti-Cytokeratin 5	Cell Signaling Technologies	71536	E2T4B	AB_3101753	Human, Mouse	IHC	1:100	Tested for IHC: https://www.cellsignal.com/products/primary-antibodies/keratin-5-e2t4b-xp-rabbit-mab/71536
anti-Cytoketatin 18	Abcam	ab668	C-04	AB_305647	Human, Mammals	IHC	1:400	Mouse IHC: Dowman, Joanna K et al. “Development of hepatocellular carcinoma in a murine model of nonalcoholic steatohepatitis induced by use of a high-fat/fructose diet and sedentary lifestyle.” The American journal of pathology vol. 184,5 (2014): 1550-61. doi:10.1016/j.ajpath.2014.01.034
anti-GFP	Abcam	ab183734	EPR14104	AB_2732027	Aequorea victoria	IHC	1:200	Tested for IHC: https://www.abcam.com/en-us/products/primary-antibodies/gfp-antibody-epr14104-ab183734
anti-p63	GeneTex	GTX102425	B2C1	AB_1952344	Human, Mouse, Rat	IHC	1:500	Validated: https://www.genetex.com/Product/Detail/p63-antibody-N2C1-Internal/GTX102425#datasheet

### Sheet: Table S5
Supplementary Table 5. Sequencing primers to analyze barcoded murine prostate organoids.
#ClonM primers are used for for initial PCR, indexed Nextera primers are used for library preparation for Illumina Sequencing.
Name	Sequence	Source
ClonM_Seq_Fwd_1_0	TCGTCGGCAGCGTCAGATGTGTATAAGAGACAGGCTTTATATATCTTGTGGAAAGGACGAAAC	This paper
ClonM_Seq_Fwd_1_1	TCGTCGGCAGCGTCAGATGTGTATAAGAGACAGTGCTTTATATATCTTGTGGAAAGGACGAAAC	This paper
ClonM_Seq_Fwd_1_2	TCGTCGGCAGCGTCAGATGTGTATAAGAGACAGATGCTTTATATATCTTGTGGAAAGGACGAAAC	This paper
ClonM_Seq_Fwd_1_3	TCGTCGGCAGCGTCAGATGTGTATAAGAGACAGCATGCTTTATATATCTTGTGGAAAGGACGAAAC	This paper
ClonM_Seq_Fwd_1_4	TCGTCGGCAGCGTCAGATGTGTATAAGAGACAGTACTGCTTTATATATCTTGTGGAAAGGACGAAAC	This paper
ClonM_Seq_Fwd_1_5	TCGTCGGCAGCGTCAGATGTGTATAAGAGACAGATGCTGCTTTATATATCTTGTGGAAAGGACGAAAC	This paper
ClonM_Seq_Fwd_1_6	TCGTCGGCAGCGTCAGATGTGTATAAGAGACAGCAGTATGCTTTATATATCTTGTGGAAAGGACGAAAC	This paper
ClonM_Seq_Rev_1	GTCTCGTGGGCTCGGAGATGTGTATAAGAGACAGtttcaacttgctatgctgtttccagc	This paper
Nextera_p7_UDP0001	CAAGCAGAAGACGGCATACGAGATCGCTCAGTTCGTCTCGTGGGCTCGG	Prepared by following UC Davis Genome Center Sample Preparation Guidelines
Nextera_p7_UDP0002	CAAGCAGAAGACGGCATACGAGATTATCTGACCTGTCTCGTGGGCTCGG	Prepared by following UC Davis Genome Center Sample Preparation Guidelines
Nextera_p7_UDP0003	CAAGCAGAAGACGGCATACGAGATATATGAGACGGTCTCGTGGGCTCGG	Prepared by following UC Davis Genome Center Sample Preparation Guidelines
Nextera_p7_UDP0004	CAAGCAGAAGACGGCATACGAGATCTTATGGAATGTCTCGTGGGCTCGG	Prepared by following UC Davis Genome Center Sample Preparation Guidelines
Nextera_p7_UDP0005	CAAGCAGAAGACGGCATACGAGATTAATCTCGTCGTCTCGTGGGCTCGG	Prepared by following UC Davis Genome Center Sample Preparation Guidelines
Nextera_p7_UDP0006	CAAGCAGAAGACGGCATACGAGATGCGCGATGTTGTCTCGTGGGCTCGG	Prepared by following UC Davis Genome Center Sample Preparation Guidelines
Nextera_p7_UDP0007	CAAGCAGAAGACGGCATACGAGATAGAGCACTAGGTCTCGTGGGCTCGG	Prepared by following UC Davis Genome Center Sample Preparation Guidelines
Nextera_p7_UDP0008	CAAGCAGAAGACGGCATACGAGATTGCCTTGATCGTCTCGTGGGCTCGG	Prepared by following UC Davis Genome Center Sample Preparation Guidelines
Nextera_p7_UDP0009	CAAGCAGAAGACGGCATACGAGATCTACTCAGTCGTCTCGTGGGCTCGG	Prepared by following UC Davis Genome Center Sample Preparation Guidelines
Nextera_p7_UDP0010	CAAGCAGAAGACGGCATACGAGATTCGTCTGACTGTCTCGTGGGCTCGG	Prepared by following UC Davis Genome Center Sample Preparation Guidelines
Nextera_p7_UDP0011	CAAGCAGAAGACGGCATACGAGATGAACATACGGGTCTCGTGGGCTCGG	Prepared by following UC Davis Genome Center Sample Preparation Guidelines
Nextera_p7_UDP0012	CAAGCAGAAGACGGCATACGAGATCCTATGACTCGTCTCGTGGGCTCGG	Prepared by following UC Davis Genome Center Sample Preparation Guidelines
Nextera_p7_UDP0013	CAAGCAGAAGACGGCATACGAGATTAATGGCAAGGTCTCGTGGGCTCGG	Prepared by following UC Davis Genome Center Sample Preparation Guidelines
Nextera_p7_UDP0014	CAAGCAGAAGACGGCATACGAGATGTGCCGCTTCGTCTCGTGGGCTCGG	Prepared by following UC Davis Genome Center Sample Preparation Guidelines
Nextera_p7_UDP0015	CAAGCAGAAGACGGCATACGAGATCGGCAATGGAGTCTCGTGGGCTCGG	Prepared by following UC Davis Genome Center Sample Preparation Guidelines
Nextera_p7_UDP0016	CAAGCAGAAGACGGCATACGAGATGCCGTAACCGGTCTCGTGGGCTCGG	Prepared by following UC Davis Genome Center Sample Preparation Guidelines
Nextera_p7_UDP0017	CAAGCAGAAGACGGCATACGAGATAACCATTCTCGTCTCGTGGGCTCGG	Prepared by following UC Davis Genome Center Sample Preparation Guidelines
Nextera_p7_UDP0018	CAAGCAGAAGACGGCATACGAGATGGTTGCCTCTGTCTCGTGGGCTCGG	Prepared by following UC Davis Genome Center Sample Preparation Guidelines
Nextera_p7_UDP0019	CAAGCAGAAGACGGCATACGAGATCTAATGATGGGTCTCGTGGGCTCGG	Prepared by following UC Davis Genome Center Sample Preparation Guidelines
Nextera_p7_UDP0020	CAAGCAGAAGACGGCATACGAGATTCGGCCTATCGTCTCGTGGGCTCGG	Prepared by following UC Davis Genome Center Sample Preparation Guidelines
Nextera_p7_UDP0021	CAAGCAGAAGACGGCATACGAGATAGTCAACCATGTCTCGTGGGCTCGG	Prepared by following UC Davis Genome Center Sample Preparation Guidelines
Nextera_p7_UDP0022	CAAGCAGAAGACGGCATACGAGATGAGCGCAATAGTCTCGTGGGCTCGG	Prepared by following UC Davis Genome Center Sample Preparation Guidelines
Nextera_p7_UDP0023	CAAGCAGAAGACGGCATACGAGATAACAAGGCGTGTCTCGTGGGCTCGG	Prepared by following UC Davis Genome Center Sample Preparation Guidelines
Nextera_p7_UDP0024	CAAGCAGAAGACGGCATACGAGATGTATGTAGAAGTCTCGTGGGCTCGG	Prepared by following UC Davis Genome Center Sample Preparation Guidelines
Nextera_p7_UDP0025	CAAGCAGAAGACGGCATACGAGATTTCTATGGTTGTCTCGTGGGCTCGG	Prepared by following UC Davis Genome Center Sample Preparation Guidelines
Nextera_p7_UDP0026	CAAGCAGAAGACGGCATACGAGATCCTCGCAACCGTCTCGTGGGCTCGG	Prepared by following UC Davis Genome Center Sample Preparation Guidelines
Nextera_p7_UDP0027	CAAGCAGAAGACGGCATACGAGATTGGATGCTTAGTCTCGTGGGCTCGG	Prepared by following UC Davis Genome Center Sample Preparation Guidelines
Nextera_p7_UDP0028	CAAGCAGAAGACGGCATACGAGATATGTCGTGGTGTCTCGTGGGCTCGG	Prepared by following UC Davis Genome Center Sample Preparation Guidelines
Nextera_p7_UDP0029	CAAGCAGAAGACGGCATACGAGATAGAGTGCGGCGTCTCGTGGGCTCGG	Prepared by following UC Davis Genome Center Sample Preparation Guidelines
Nextera_p7_UDP0030	CAAGCAGAAGACGGCATACGAGATTGCCTGGTGGGTCTCGTGGGCTCGG	Prepared by following UC Davis Genome Center Sample Preparation Guidelines
Nextera_p7_UDP0031	CAAGCAGAAGACGGCATACGAGATTGCGTGTCACGTCTCGTGGGCTCGG	Prepared by following UC Davis Genome Center Sample Preparation Guidelines
Nextera_p7_UDP0032	CAAGCAGAAGACGGCATACGAGATCATACACTGTGTCTCGTGGGCTCGG	Prepared by following UC Davis Genome Center Sample Preparation Guidelines
Nextera_p7_UDP0033	CAAGCAGAAGACGGCATACGAGATCGTATAATCAGTCTCGTGGGCTCGG	Prepared by following UC Davis Genome Center Sample Preparation Guidelines
Nextera_p7_UDP0034	CAAGCAGAAGACGGCATACGAGATTACGCGGCTGGTCTCGTGGGCTCGG	Prepared by following UC Davis Genome Center Sample Preparation Guidelines
Nextera_p7_UDP0035	CAAGCAGAAGACGGCATACGAGATGCGAGTTACCGTCTCGTGGGCTCGG	Prepared by following UC Davis Genome Center Sample Preparation Guidelines
Nextera_p7_UDP0036	CAAGCAGAAGACGGCATACGAGATTACGGCCGGTGTCTCGTGGGCTCGG	Prepared by following UC Davis Genome Center Sample Preparation Guidelines
Nextera_p7_UDP0037	CAAGCAGAAGACGGCATACGAGATGTCGATTACAGTCTCGTGGGCTCGG	Prepared by following UC Davis Genome Center Sample Preparation Guidelines
Nextera_p7_UDP0038	CAAGCAGAAGACGGCATACGAGATCTGTCTGCACGTCTCGTGGGCTCGG	Prepared by following UC Davis Genome Center Sample Preparation Guidelines
Nextera_p7_UDP0039	CAAGCAGAAGACGGCATACGAGATCAGCCGATTGGTCTCGTGGGCTCGG	Prepared by following UC Davis Genome Center Sample Preparation Guidelines
Nextera_p7_UDP0040	CAAGCAGAAGACGGCATACGAGATTGACTACATAGTCTCGTGGGCTCGG	Prepared by following UC Davis Genome Center Sample Preparation Guidelines
Nextera_p7_UDP0041	CAAGCAGAAGACGGCATACGAGATATTGCCGAGTGTCTCGTGGGCTCGG	Prepared by following UC Davis Genome Center Sample Preparation Guidelines
Nextera_p7_UDP0042	CAAGCAGAAGACGGCATACGAGATGCCATTAGACGTCTCGTGGGCTCGG	Prepared by following UC Davis Genome Center Sample Preparation Guidelines
Nextera_p7_UDP0043	CAAGCAGAAGACGGCATACGAGATGGCGAGATGGGTCTCGTGGGCTCGG	Prepared by following UC Davis Genome Center Sample Preparation Guidelines
Nextera_p7_UDP0044	CAAGCAGAAGACGGCATACGAGATTGGCTCGCAGGTCTCGTGGGCTCGG	Prepared by following UC Davis Genome Center Sample Preparation Guidelines
Nextera_p7_UDP0045	CAAGCAGAAGACGGCATACGAGATTAGAATAACGGTCTCGTGGGCTCGG	Prepared by following UC Davis Genome Center Sample Preparation Guidelines
Nextera_p7_UDP0046	CAAGCAGAAGACGGCATACGAGATTAATGGATCTGTCTCGTGGGCTCGG	Prepared by following UC Davis Genome Center Sample Preparation Guidelines
Nextera_p7_UDP0047	CAAGCAGAAGACGGCATACGAGATTATCCAGGACGTCTCGTGGGCTCGG	Prepared by following UC Davis Genome Center Sample Preparation Guidelines
Nextera_p7_UDP0048	CAAGCAGAAGACGGCATACGAGATAGTGCCACTGGTCTCGTGGGCTCGG	Prepared by following UC Davis Genome Center Sample Preparation Guidelines
Nextera_p7_UDP0049	CAAGCAGAAGACGGCATACGAGATGTGCAACACTGTCTCGTGGGCTCGG	Prepared by following UC Davis Genome Center Sample Preparation Guidelines
Nextera_p7_UDP0050	CAAGCAGAAGACGGCATACGAGATACATGGTGTCGTCTCGTGGGCTCGG	Prepared by following UC Davis Genome Center Sample Preparation Guidelines
Nextera_p7_UDP0051	CAAGCAGAAGACGGCATACGAGATGACAGACAGGGTCTCGTGGGCTCGG	Prepared by following UC Davis Genome Center Sample Preparation Guidelines
Nextera_p7_UDP0052	CAAGCAGAAGACGGCATACGAGATTCTTACATCAGTCTCGTGGGCTCGG	Prepared by following UC Davis Genome Center Sample Preparation Guidelines
Nextera_p7_UDP0053	CAAGCAGAAGACGGCATACGAGATTTACAATTCCGTCTCGTGGGCTCGG	Prepared by following UC Davis Genome Center Sample Preparation Guidelines
Nextera_p7_UDP0054	CAAGCAGAAGACGGCATACGAGATAAGCTTATGCGTCTCGTGGGCTCGG	Prepared by following UC Davis Genome Center Sample Preparation Guidelines
Nextera_p7_UDP0055	CAAGCAGAAGACGGCATACGAGATTATTCCTCAGGTCTCGTGGGCTCGG	Prepared by following UC Davis Genome Center Sample Preparation Guidelines
Nextera_p7_UDP0056	CAAGCAGAAGACGGCATACGAGATCTCGTGCGTTGTCTCGTGGGCTCGG	Prepared by following UC Davis Genome Center Sample Preparation Guidelines
Nextera_p7_UDP0057	CAAGCAGAAGACGGCATACGAGATTTAGGATAGAGTCTCGTGGGCTCGG	Prepared by following UC Davis Genome Center Sample Preparation Guidelines
Nextera_p7_UDP0058	CAAGCAGAAGACGGCATACGAGATCCGAAGCGAGGTCTCGTGGGCTCGG	Prepared by following UC Davis Genome Center Sample Preparation Guidelines
Nextera_p7_UDP0059	CAAGCAGAAGACGGCATACGAGATGGACCAACAGGTCTCGTGGGCTCGG	Prepared by following UC Davis Genome Center Sample Preparation Guidelines
Nextera_p7_UDP0060	CAAGCAGAAGACGGCATACGAGATTTCCAGGTAAGTCTCGTGGGCTCGG	Prepared by following UC Davis Genome Center Sample Preparation Guidelines
Nextera_p7_UDP0061	CAAGCAGAAGACGGCATACGAGATTGATTAGCCAGTCTCGTGGGCTCGG	Prepared by following UC Davis Genome Center Sample Preparation Guidelines
Nextera_p7_UDP0062	CAAGCAGAAGACGGCATACGAGATTAACAGTGTTGTCTCGTGGGCTCGG	Prepared by following UC Davis Genome Center Sample Preparation Guidelines
Nextera_p7_UDP0063	CAAGCAGAAGACGGCATACGAGATACCGCGCAATGTCTCGTGGGCTCGG	Prepared by following UC Davis Genome Center Sample Preparation Guidelines
Nextera_p7_UDP0064	CAAGCAGAAGACGGCATACGAGATGTTCGCGCCAGTCTCGTGGGCTCGG	Prepared by following UC Davis Genome Center Sample Preparation Guidelines
Nextera_p7_UDP0065	CAAGCAGAAGACGGCATACGAGATAGACACATTAGTCTCGTGGGCTCGG	Prepared by following UC Davis Genome Center Sample Preparation Guidelines
Nextera_p7_UDP0066	CAAGCAGAAGACGGCATACGAGATGCGTTGGTATGTCTCGTGGGCTCGG	Prepared by following UC Davis Genome Center Sample Preparation Guidelines
Nextera_p7_UDP0067	CAAGCAGAAGACGGCATACGAGATAGCACATCCTGTCTCGTGGGCTCGG	Prepared by following UC Davis Genome Center Sample Preparation Guidelines
Nextera_p7_UDP0068	CAAGCAGAAGACGGCATACGAGATTTGTTCCGTGGTCTCGTGGGCTCGG	Prepared by following UC Davis Genome Center Sample Preparation Guidelines
Nextera_p7_UDP0069	CAAGCAGAAGACGGCATACGAGATAAGTACTCCAGTCTCGTGGGCTCGG	Prepared by following UC Davis Genome Center Sample Preparation Guidelines
Nextera_p7_UDP0070	CAAGCAGAAGACGGCATACGAGATACGTCAATACGTCTCGTGGGCTCGG	Prepared by following UC Davis Genome Center Sample Preparation Guidelines
Nextera_p7_UDP0071	CAAGCAGAAGACGGCATACGAGATGGTGTACAAGGTCTCGTGGGCTCGG	Prepared by following UC Davis Genome Center Sample Preparation Guidelines
Nextera_p7_UDP0072	CAAGCAGAAGACGGCATACGAGATCCACCTGTGTGTCTCGTGGGCTCGG	Prepared by following UC Davis Genome Center Sample Preparation Guidelines
Nextera_p5_UDP0001	AATGATACGGCGACCACCGAGATCTACACTCGTGGAGCGTCGTCGGCAGCGTC	Prepared by following UC Davis Genome Center Sample Preparation Guidelines
Nextera_p5_UDP0002	AATGATACGGCGACCACCGAGATCTACACCTACAAGATATCGTCGGCAGCGTC	Prepared by following UC Davis Genome Center Sample Preparation Guidelines
Nextera_p5_UDP0003	AATGATACGGCGACCACCGAGATCTACACTATAGTAGCTTCGTCGGCAGCGTC	Prepared by following UC Davis Genome Center Sample Preparation Guidelines
Nextera_p5_UDP0004	AATGATACGGCGACCACCGAGATCTACACTGCCTGGTGGTCGTCGGCAGCGTC	Prepared by following UC Davis Genome Center Sample Preparation Guidelines
Nextera_p5_UDP0005	AATGATACGGCGACCACCGAGATCTACACACATTATCCTTCGTCGGCAGCGTC	Prepared by following UC Davis Genome Center Sample Preparation Guidelines
Nextera_p5_UDP0006	AATGATACGGCGACCACCGAGATCTACACGTCCACTTGTTCGTCGGCAGCGTC	Prepared by following UC Davis Genome Center Sample Preparation Guidelines
Nextera_p5_UDP0007	AATGATACGGCGACCACCGAGATCTACACTGGAACAGTATCGTCGGCAGCGTC	Prepared by following UC Davis Genome Center Sample Preparation Guidelines
Nextera_p5_UDP0008	AATGATACGGCGACCACCGAGATCTACACCCTTGTTAATTCGTCGGCAGCGTC	Prepared by following UC Davis Genome Center Sample Preparation Guidelines
Nextera_p5_UDP0009	AATGATACGGCGACCACCGAGATCTACACGTTGATAGTGTCGTCGGCAGCGTC	Prepared by following UC Davis Genome Center Sample Preparation Guidelines
Nextera_p5_UDP0010	AATGATACGGCGACCACCGAGATCTACACACCAGCGACATCGTCGGCAGCGTC	Prepared by following UC Davis Genome Center Sample Preparation Guidelines
Nextera_p5_UDP0011	AATGATACGGCGACCACCGAGATCTACACCATACACTGTTCGTCGGCAGCGTC	Prepared by following UC Davis Genome Center Sample Preparation Guidelines
Nextera_p5_UDP0012	AATGATACGGCGACCACCGAGATCTACACGTGTGGCGCTTCGTCGGCAGCGTC	Prepared by following UC Davis Genome Center Sample Preparation Guidelines
Nextera_p5_UDP0013	AATGATACGGCGACCACCGAGATCTACACATCACGAAGGTCGTCGGCAGCGTC	Prepared by following UC Davis Genome Center Sample Preparation Guidelines
Nextera_p5_UDP0014	AATGATACGGCGACCACCGAGATCTACACCGGCTCTACTTCGTCGGCAGCGTC	Prepared by following UC Davis Genome Center Sample Preparation Guidelines
Nextera_p5_UDP0015	AATGATACGGCGACCACCGAGATCTACACGAATGCACGATCGTCGGCAGCGTC	Prepared by following UC Davis Genome Center Sample Preparation Guidelines
Nextera_p5_UDP0016	AATGATACGGCGACCACCGAGATCTACACAAGACTATAGTCGTCGGCAGCGTC	Prepared by following UC Davis Genome Center Sample Preparation Guidelines
Nextera_p5_UDP0017	AATGATACGGCGACCACCGAGATCTACACTCGGCAGCAATCGTCGGCAGCGTC	Prepared by following UC Davis Genome Center Sample Preparation Guidelines
Nextera_p5_UDP0018	AATGATACGGCGACCACCGAGATCTACACCTAATGATGGTCGTCGGCAGCGTC	Prepared by following UC Davis Genome Center Sample Preparation Guidelines
Nextera_p5_UDP0019	AATGATACGGCGACCACCGAGATCTACACGGTTGCCTCTTCGTCGGCAGCGTC	Prepared by following UC Davis Genome Center Sample Preparation Guidelines
Nextera_p5_UDP0020	AATGATACGGCGACCACCGAGATCTACACCGCACATGGCTCGTCGGCAGCGTC	Prepared by following UC Davis Genome Center Sample Preparation Guidelines
Nextera_p5_UDP0021	AATGATACGGCGACCACCGAGATCTACACGGCCTGTCCTTCGTCGGCAGCGTC	Prepared by following UC Davis Genome Center Sample Preparation Guidelines
Nextera_p5_UDP0022	AATGATACGGCGACCACCGAGATCTACACCTGTGTTAGGTCGTCGGCAGCGTC	Prepared by following UC Davis Genome Center Sample Preparation Guidelines
Nextera_p5_UDP0023	AATGATACGGCGACCACCGAGATCTACACTAAGGAACGTTCGTCGGCAGCGTC	Prepared by following UC Davis Genome Center Sample Preparation Guidelines
Nextera_p5_UDP0024	AATGATACGGCGACCACCGAGATCTACACCTAACTGTAATCGTCGGCAGCGTC	Prepared by following UC Davis Genome Center Sample Preparation Guidelines
Nextera_p5_UDP0025	AATGATACGGCGACCACCGAGATCTACACGGCGAGATGGTCGTCGGCAGCGTC	Prepared by following UC Davis Genome Center Sample Preparation Guidelines
Nextera_p5_UDP0026	AATGATACGGCGACCACCGAGATCTACACAATAGAGCAATCGTCGGCAGCGTC	Prepared by following UC Davis Genome Center Sample Preparation Guidelines
Nextera_p5_UDP0027	AATGATACGGCGACCACCGAGATCTACACTCAATCCATTTCGTCGGCAGCGTC	Prepared by following UC Davis Genome Center Sample Preparation Guidelines
Nextera_p5_UDP0028	AATGATACGGCGACCACCGAGATCTACACTCGTATGCGGTCGTCGGCAGCGTC	Prepared by following UC Davis Genome Center Sample Preparation Guidelines
Nextera_p5_UDP0029	AATGATACGGCGACCACCGAGATCTACACTCCGACCTCGTCGTCGGCAGCGTC	Prepared by following UC Davis Genome Center Sample Preparation Guidelines
Nextera_p5_UDP0030	AATGATACGGCGACCACCGAGATCTACACCTTATGGAATTCGTCGGCAGCGTC	Prepared by following UC Davis Genome Center Sample Preparation Guidelines
Nextera_p5_UDP0031	AATGATACGGCGACCACCGAGATCTACACGCTTACGGACTCGTCGGCAGCGTC	Prepared by following UC Davis Genome Center Sample Preparation Guidelines
Nextera_p5_UDP0032	AATGATACGGCGACCACCGAGATCTACACGAACATACGGTCGTCGGCAGCGTC	Prepared by following UC Davis Genome Center Sample Preparation Guidelines
Nextera_p5_UDP0033	AATGATACGGCGACCACCGAGATCTACACGTCGATTACATCGTCGGCAGCGTC	Prepared by following UC Davis Genome Center Sample Preparation Guidelines
Nextera_p5_UDP0034	AATGATACGGCGACCACCGAGATCTACACACTAGCCGTGTCGTCGGCAGCGTC	Prepared by following UC Davis Genome Center Sample Preparation Guidelines
Nextera_p5_UDP0035	AATGATACGGCGACCACCGAGATCTACACAAGTTGGTGATCGTCGGCAGCGTC	Prepared by following UC Davis Genome Center Sample Preparation Guidelines
Nextera_p5_UDP0036	AATGATACGGCGACCACCGAGATCTACACTGGCAATATTTCGTCGGCAGCGTC	Prepared by following UC Davis Genome Center Sample Preparation Guidelines
Nextera_p5_UDP0037	AATGATACGGCGACCACCGAGATCTACACGATCACCGCGTCGTCGGCAGCGTC	Prepared by following UC Davis Genome Center Sample Preparation Guidelines
Nextera_p5_UDP0038	AATGATACGGCGACCACCGAGATCTACACTACCATCCGTTCGTCGGCAGCGTC	Prepared by following UC Davis Genome Center Sample Preparation Guidelines
Nextera_p5_UDP0039	AATGATACGGCGACCACCGAGATCTACACGCTGTAGGAATCGTCGGCAGCGTC	Prepared by following UC Davis Genome Center Sample Preparation Guidelines
Nextera_p5_UDP0040	AATGATACGGCGACCACCGAGATCTACACCGCACTAATGTCGTCGGCAGCGTC	Prepared by following UC Davis Genome Center Sample Preparation Guidelines
Nextera_p5_UDP0041	AATGATACGGCGACCACCGAGATCTACACGACAACTGAATCGTCGGCAGCGTC	Prepared by following UC Davis Genome Center Sample Preparation Guidelines
Nextera_p5_UDP0042	AATGATACGGCGACCACCGAGATCTACACAGTGGTCAGGTCGTCGGCAGCGTC	Prepared by following UC Davis Genome Center Sample Preparation Guidelines
Nextera_p5_UDP0043	AATGATACGGCGACCACCGAGATCTACACTTCTATGGTTTCGTCGGCAGCGTC	Prepared by following UC Davis Genome Center Sample Preparation Guidelines
Nextera_p5_UDP0044	AATGATACGGCGACCACCGAGATCTACACAATCCGGCCATCGTCGGCAGCGTC	Prepared by following UC Davis Genome Center Sample Preparation Guidelines
Nextera_p5_UDP0045	AATGATACGGCGACCACCGAGATCTACACCCATAAGGTTTCGTCGGCAGCGTC	Prepared by following UC Davis Genome Center Sample Preparation Guidelines
Nextera_p5_UDP0046	AATGATACGGCGACCACCGAGATCTACACATCTCTACCATCGTCGGCAGCGTC	Prepared by following UC Davis Genome Center Sample Preparation Guidelines
Nextera_p5_UDP0047	AATGATACGGCGACCACCGAGATCTACACCGGTGGCGAATCGTCGGCAGCGTC	Prepared by following UC Davis Genome Center Sample Preparation Guidelines
Nextera_p5_UDP0048	AATGATACGGCGACCACCGAGATCTACACTAACAATAGGTCGTCGGCAGCGTC	Prepared by following UC Davis Genome Center Sample Preparation Guidelines
Nextera_p5_UDP0049	AATGATACGGCGACCACCGAGATCTACACCTGGTACACGTCGTCGGCAGCGTC	Prepared by following UC Davis Genome Center Sample Preparation Guidelines
Nextera_p5_UDP0050	AATGATACGGCGACCACCGAGATCTACACTCAACGTGTATCGTCGGCAGCGTC	Prepared by following UC Davis Genome Center Sample Preparation Guidelines
Nextera_p5_UDP0051	AATGATACGGCGACCACCGAGATCTACACACTGTTGTGATCGTCGGCAGCGTC	Prepared by following UC Davis Genome Center Sample Preparation Guidelines
Nextera_p5_UDP0052	AATGATACGGCGACCACCGAGATCTACACGTGCGTCCTTTCGTCGGCAGCGTC	Prepared by following UC Davis Genome Center Sample Preparation Guidelines
Nextera_p5_UDP0053	AATGATACGGCGACCACCGAGATCTACACAGCACATCCTTCGTCGGCAGCGTC	Prepared by following UC Davis Genome Center Sample Preparation Guidelines
Nextera_p5_UDP0054	AATGATACGGCGACCACCGAGATCTACACTTCCGTCGCATCGTCGGCAGCGTC	Prepared by following UC Davis Genome Center Sample Preparation Guidelines
Nextera_p5_UDP0055	AATGATACGGCGACCACCGAGATCTACACCTTAACCACTTCGTCGGCAGCGTC	Prepared by following UC Davis Genome Center Sample Preparation Guidelines
Nextera_p5_UDP0056	AATGATACGGCGACCACCGAGATCTACACGCCTCGGATATCGTCGGCAGCGTC	Prepared by following UC Davis Genome Center Sample Preparation Guidelines
Nextera_p5_UDP0057	AATGATACGGCGACCACCGAGATCTACACCGTCGACTGGTCGTCGGCAGCGTC	Prepared by following UC Davis Genome Center Sample Preparation Guidelines
Nextera_p5_UDP0058	AATGATACGGCGACCACCGAGATCTACACTACTAGTCAATCGTCGGCAGCGTC	Prepared by following UC Davis Genome Center Sample Preparation Guidelines
Nextera_p5_UDP0059	AATGATACGGCGACCACCGAGATCTACACATAGACCGTTTCGTCGGCAGCGTC	Prepared by following UC Davis Genome Center Sample Preparation Guidelines
Nextera_p5_UDP0060	AATGATACGGCGACCACCGAGATCTACACACAGTTCCAGTCGTCGGCAGCGTC	Prepared by following UC Davis Genome Center Sample Preparation Guidelines
Nextera_p5_UDP0061	AATGATACGGCGACCACCGAGATCTACACAGGCATGTAGTCGTCGGCAGCGTC	Prepared by following UC Davis Genome Center Sample Preparation Guidelines
Nextera_p5_UDP0062	AATGATACGGCGACCACCGAGATCTACACGCAAGTCTCATCGTCGGCAGCGTC	Prepared by following UC Davis Genome Center Sample Preparation Guidelines
Nextera_p5_UDP0063	AATGATACGGCGACCACCGAGATCTACACTTGGCTCCGCTCGTCGGCAGCGTC	Prepared by following UC Davis Genome Center Sample Preparation Guidelines
Nextera_p5_UDP0064	AATGATACGGCGACCACCGAGATCTACACAACTGATACTTCGTCGGCAGCGTC	Prepared by following UC Davis Genome Center Sample Preparation Guidelines
Nextera_p5_UDP0065	AATGATACGGCGACCACCGAGATCTACACGTAAGGCATATCGTCGGCAGCGTC	Prepared by following UC Davis Genome Center Sample Preparation Guidelines
Nextera_p5_UDP0066	AATGATACGGCGACCACCGAGATCTACACAATTGCTGCGTCGTCGGCAGCGTC	Prepared by following UC Davis Genome Center Sample Preparation Guidelines
Nextera_p5_UDP0067	AATGATACGGCGACCACCGAGATCTACACTTACAATTCCTCGTCGGCAGCGTC	Prepared by following UC Davis Genome Center Sample Preparation Guidelines
Nextera_p5_UDP0068	AATGATACGGCGACCACCGAGATCTACACAACCTAGCACTCGTCGGCAGCGTC	Prepared by following UC Davis Genome Center Sample Preparation Guidelines
Nextera_p5_UDP0069	AATGATACGGCGACCACCGAGATCTACACTCTGTGTGGATCGTCGGCAGCGTC	Prepared by following UC Davis Genome Center Sample Preparation Guidelines
Nextera_p5_UDP0070	AATGATACGGCGACCACCGAGATCTACACGGAATTCCAATCGTCGGCAGCGTC	Prepared by following UC Davis Genome Center Sample Preparation Guidelines
Nextera_p5_UDP0071	AATGATACGGCGACCACCGAGATCTACACAAGCGCGCTTTCGTCGGCAGCGTC	Prepared by following UC Davis Genome Center Sample Preparation Guidelines
Nextera_p5_UDP0072	AATGATACGGCGACCACCGAGATCTACACTGAGCGTTGTTCGTCGGCAGCGTC	Prepared by following UC Davis Genome Center Sample Preparation Guidelines

### Sheet: Table S6
Supplementary Table 6: PanCancer gene set used for gene-level analysis with source panel/study presence (1) or absence (0)
Gene	Armenia2018	UCSF500	MSK_IMPACT	sum:
ABCB1	0	1	0	1
ABL1	0	1	1	2
ABL2	0	1	0	1
ABRAXAS1	0	0	1	1
ACVR1	0	1	1	2
ACVR1B	0	1	0	1
ACVR2A	0	1	0	1
ADAMTS8	1	0	0	1
ADGRA2	0	1	0	1
AJUBA	0	1	0	1
AKT1	1	1	1	3
AKT2	0	1	1	2
AKT3	0	1	1	2
ALDH7A1	0	1	0	1
ALK	0	1	1	2
ALOX12B	0	0	1	1
AMER1	0	0	1	1
ANKRD11	0	0	1	1
APC	1	1	1	3
APOBEC3G	0	1	0	1
AR	1	1	1	3
ARAF	0	1	1	2
ARFRP1	0	1	0	1
ARHGAP35	0	1	0	1
ARID1A	1	1	1	3
ARID1B	0	1	1	2
ARID2	1	1	1	3
ARID4A	1	0	0	1
ARID5B	0	1	1	2
ASH2L	0	1	0	1
ASXL1	0	1	1	2
ASXL2	0	1	1	2
ATF1	0	1	0	1
ATM	1	1	1	3
ATR	0	1	1	2
ATRX	0	1	1	2
ATXN1	0	1	0	1
AURKA	0	1	1	2
AURKB	0	1	1	2
AXIN1	0	1	1	2
AXIN2	0	1	1	2
AXL	0	1	1	2
B2M	0	0	1	1
B4GALT3	0	1	0	1
BAP1	0	1	1	2
BARD1	0	1	1	2
BBC3	0	0	1	1
BCL10	0	1	1	2
BCL11B	0	1	0	1
BCL2	0	1	1	2
BCL2A1	0	1	0	1
BCL2L1	0	0	1	1
BCL2L11	0	0	1	1
BCL2L12	0	1	0	1
BCL2L2	0	1	0	1
BCL6	0	1	1	2
BCOR	0	1	1	2
BCORL1	0	1	0	1
BIRC3	0	1	1	2
BLM	0	1	1	2
BMPR1A	0	0	1	1
BRAF	1	1	1	3
BRCA1	0	1	1	2
BRCA2	1	1	1	3
BRD4	0	1	1	2
BRIP1	0	1	1	2
BRPF1	1	0	0	1
BTK	0	1	1	2
C11orf30	0	1	0	1
C17orf39	0	1	0	1
CALR	0	1	1	2
CARD11	0	1	1	2
CASP8	0	0	1	1
CBFB	0	1	1	2
CBL	0	1	1	2
CCND1	0	1	1	2
CCND2	0	1	1	2
CCND3	0	1	1	2
CCNE1	0	1	1	2
CD163L1	0	1	0	1
CD274	0	1	1	2
CD276	0	0	1	1
CD79A	0	1	1	2
CD79B	0	1	1	2
CDC27	1	0	0	1
CDC42	0	1	0	1
CDC73	0	1	1	2
CDH1	1	1	1	3
CDH2	0	1	0	1
CDH20	0	1	0	1
CDH4	0	1	0	1
CDH5	0	1	0	1
CDK12	1	1	1	3
CDK4	0	1	1	2
CDK6	0	1	1	2
CDK8	0	1	1	2
CDKN1A	0	1	1	2
CDKN1B	1	1	1	3
CDKN2A	0	1	1	2
CDKN2B	0	1	1	2
CDKN2C	0	1	1	2
CEBPA	0	1	1	2
CENPA	0	0	1	1
CHD1	1	0	0	1
CHD3	1	0	0	1
CHD4	0	1	0	1
CHD6	1	0	0	1
CHD7	1	0	0	1
CHEK1	0	1	1	2
CHEK2	0	1	1	2
CIC	0	1	1	2
CKS1B	0	1	0	1
CLDN18	0	1	0	1
CNOT3	1	0	0	1
COL15A1	1	0	0	1
COL1A1	0	1	0	1
COL2A1	0	1	0	1
COL5A1	1	0	0	1
COL5A3	1	0	0	1
COP1	0	0	1	1
CREBBP	0	1	1	2
CRKL	0	1	1	2
CRLF2	0	0	1	1
CSF1R	0	1	1	2
CSF3R	0	1	1	2
CTCF	0	1	1	2
CTLA4	0	0	1	1
CTNNA1	0	1	0	1
CTNNB1	1	1	1	3
CUL3	1	1	1	3
CUX1	0	1	0	1
CXCR4	0	1	1	2
CYLD	0	1	0	1
CYP2C8	0	1	0	1
CYP3A4	0	1	0	1
CYP3A5	0	1	0	1
DAXX	0	0	1	1
DCC	0	1	0	1
DCUN1D1	0	0	1	1
DDIT3	0	1	0	1
DDR2	0	1	1	2
DDX3X	0	1	0	1
DHX30	1	0	0	1
DICER1	0	1	1	2
DIS3	0	0	1	1
DNAJB1	0	0	1	1
DNMT1	0	0	1	1
DNMT3A	0	1	1	2
DNMT3B	0	0	1	1
DOT1L	0	1	1	2
DPYD	0	1	0	1
DUSP2	0	1	0	1
DUSP4	0	1	0	1
DUSP6	0	1	0	1
DYNC1I1	0	1	0	1
E2F3	0	0	1	1
EBF1	0	1	0	1
EDNRB	0	1	0	1
EED	0	0	1	1
EGFL7	0	0	1	1
EGFR	0	1	1	2
EGR3	0	1	0	1
EHHADH	1	0	0	1
EIF1AX	0	1	1	2
EIF4A2	0	0	1	1
EIF4E	0	0	1	1
EIFA2	0	1	0	1
ELF3	0	1	0	1
ELOC	0	0	1	1
EMSY	0	1	0	1
EP300	0	1	1	2
EPCAM	0	1	1	2
EPHA3	0	1	1	2
EPHA5	0	1	1	2
EPHA6	0	1	0	1
EPHA7	0	1	1	2
EPHB1	0	1	1	2
EPHB4	0	1	0	1
EPHB6	0	1	0	1
EPPK1	0	1	0	1
ERBB2	0	1	1	2
ERBB3	0	1	1	2
ERBB4	0	1	1	2
ERCC2	0	1	1	2
ERCC3	0	0	1	1
ERCC4	0	0	1	1
ERCC5	0	0	1	1
ERCC6L	0	1	0	1
ERF	1	0	0	1
ERG	0	1	1	2
ERRFI1	0	0	1	1
ESPL1	0	1	0	1
ESR1	0	1	1	2
ESR2	0	1	0	1
ETS1	0	1	0	1
ETV1	0	0	1	1
ETV3	1	0	0	1
ETV6	0	1	1	2
EWSR1	0	1	0	1
EZH1	0	1	0	1
EZH2	0	1	1	2
FAM123B	0	1	0	1
FAM46C	0	1	0	1
FAM58A	0	1	0	1
FANCA	0	1	1	2
FANCC	0	1	1	2
FANCE	0	1	0	1
FANCF	0	1	0	1
FANCG	0	1	0	1
FANCL	0	1	0	1
FAT1	0	0	1	1
FBXO43	0	1	0	1
FBXW7	0	1	1	2
FGF10	0	1	0	1
FGF14	0	1	0	1
FGF19	0	1	1	2
FGF23	0	1	0	1
FGF3	0	1	1	2
FGF4	0	1	1	2
FGF6	0	1	0	1
FGFR1	0	1	1	2
FGFR2	0	1	1	2
FGFR3	0	1	1	2
FGFR4	0	1	1	2
FH	0	1	1	2
FHIT	0	1	0	1
FIP1L1	0	0	1	1
FLCN	0	1	1	2
FLT1	0	1	1	2
FLT3	0	1	1	2
FLT4	0	1	1	2
FOXA1	1	1	1	3
FOXA2	0	1	0	1
FOXL2	0	1	1	2
FOXO1	0	1	1	2
FOXP1	0	1	1	2
FOXP4	0	1	0	1
FSIP1	0	1	0	1
FUBP1	0	1	1	2
FUS	0	1	0	1
FYN	0	1	1	2
GAB2	0	1	0	1
GAK	0	1	0	1
GATA1	0	1	1	2
GATA2	0	1	1	2
GATA3	0	1	1	2
GID4	0	1	0	1
GIGYF2	0	1	0	1
GIPC3	0	1	0	1
GLI1	0	1	1	2
GLI2	0	1	0	1
GNA11	0	1	1	2
GNA13	0	1	0	1
GNAQ	0	1	1	2
GNAS	0	1	1	2
GPR124	0	1	0	1
GPS2	0	0	1	1
GPSM1	0	1	0	1
GREM1	0	0	1	1
GRIN2A	0	1	1	2
GRM3	0	1	0	1
GSK3A	0	1	0	1
GSK3B	0	1	1	2
GSTP1	0	1	0	1
GUCY1A2	0	1	0	1
H1-2	0	0	1	1
H2BC5	0	0	1	1
H3-3A	0	0	1	1
H3-3B	0	0	1	1
H3-4	0	0	1	1
H3-5	0	0	1	1
H3C1	0	0	1	1
H3C10	0	0	1	1
H3C11	0	0	1	1
H3C12	0	0	1	1
H3C13	0	0	1	1
H3C2	0	0	1	1
H3C3	0	0	1	1
H3C4	0	0	1	1
H3C6	0	0	1	1
H3C7	0	0	1	1
H3C8	0	0	1	1
H3F3A	0	1	0	1
H3F3B	0	1	0	1
H3F3C	0	1	0	1
HDAC9	0	1	0	1
HGF	0	1	1	2
HIF1A	0	1	0	1
HIST1H1C	0	1	0	1
HIST1H3B	0	1	0	1
HLA-A	0	0	1	1
HNF1A	0	1	1	2
HOXA3	0	1	0	1
HOXB13	0	1	1	2
HRAS	1	1	1	3
HSP90AA1	0	1	0	1
HSPA2	0	1	0	1
HSPA5	0	1	0	1
ICK	0	1	0	1
ICOSLG	0	0	1	1
ID3	0	1	1	2
IDH1	1	1	1	3
IDH2	0	1	1	2
IFNGR1	0	0	1	1
IGF1	0	0	1	1
IGF1R	0	1	1	2
IGF2	0	0	1	1
IGF2R	1	1	0	2
IKBKE	0	1	1	2
IKZF1	0	1	1	2
IKZF2	0	1	0	1
IKZF3	0	1	0	1
IL10	0	0	1	1
IL36A	0	1	0	1
IL6ST	1	0	0	1
IL7R	0	1	1	2
INHA	0	0	1	1
INHBA	0	1	1	2
INPP4A	0	0	1	1
INPP4B	0	0	1	1
INSR	0	0	1	1
INSRR	0	0	1	1
IRF4	0	1	1	2
IRS1	0	0	1	1
IRS2	0	1	1	2
ITSN1	1	0	0	1
ITSN2	1	0	0	1
JADE2	1	0	0	1
JAK1	1	1	1	3
JAK2	0	1	1	2
JAK3	0	1	1	2
JAZF1	0	1	0	1
JUN	0	1	1	2
KAT6A	0	1	0	1
KDM5A	0	1	1	2
KDM5C	0	1	1	2
KDM6A	1	1	1	3
KDR	0	1	1	2
KEAP1	1	1	1	3
KIT	0	1	1	2
KLF4	0	1	1	2
KLHL6	0	1	0	1
KMT2A	1	1	1	3
KMT2B	0	1	0	1
KMT2C	1	0	1	2
KMT2D	1	1	1	3
KRAS	1	1	1	3
LARS	0	1	0	1
LATS1	0	0	1	1
LATS2	0	0	1	1
LEF1	0	1	0	1
LIFR	0	1	0	1
LMO1	0	0	1	1
LRP1B	0	1	0	1
LRP6	0	1	0	1
LRRK2	0	1	0	1
LTK	0	1	0	1
MAFB	0	1	0	1
MALAT1	0	1	0	1
MALT1	0	0	1	1
MAP2K1	0	1	1	2
MAP2K2	0	1	1	2
MAP2K4	0	1	1	2
MAP3K1	0	1	1	2
MAP3K13	0	0	1	1
MAP3K14	0	0	1	1
MAP3K2	0	1	0	1
MAP3K5	0	1	0	1
MAP3K7	0	1	0	1
MAP3K9	0	1	0	1
MAPK1	0	1	1	2
MAPK3	0	0	1	1
MATN4	1	0	0	1
MAX	0	0	1	1
MBD1	1	0	0	1
MCL1	0	1	1	2
MCTP1	0	1	0	1
MDC1	0	0	1	1
MDM2	0	1	1	2
MDM4	0	1	1	2
MECOM	0	1	0	1
MED12	1	1	1	3
MEF2B	0	1	1	2
MEN1	0	1	1	2
MET	1	1	1	3
MGA	1	1	1	3
MIR142	0	1	0	1
MITF	0	1	1	2
MLH1	0	1	1	2
MPL	0	1	1	2
MRAS	0	1	0	1
MRE11	0	0	1	1
MRE11A	1	1	0	2
MSH2	0	1	1	2
MSH6	0	1	1	2
MST1	0	0	1	1
MST1R	0	0	1	1
MTOR	0	1	1	2
MUTYH	0	1	1	2
MYB	0	1	0	1
MYBBP1A	1	0	0	1
MYBL1	0	1	0	1
MYC	0	1	1	2
MYCL	0	1	1	2
MYCN	0	1	1	2
MYD88	0	1	1	2
MYH9	0	1	0	1
MYOD1	0	0	1	1
MYST3	0	1	0	1
NAV3	0	1	0	1
NBN	0	1	1	2
NCOA3	0	0	1	1
NCOR1	1	1	1	3
NDST2	1	0	0	1
NEGR1	0	0	1	1
NF1	0	1	1	2
NF2	0	1	1	2
NFE2L2	0	1	1	2
NFE2L3	0	1	0	1
NFKBIA	0	1	1	2
NFKBIE	0	1	0	1
NIPBL	0	1	0	1
NKX2-1	0	1	1	2
NKX3-1	0	0	1	1
NOTCH1	0	1	1	2
NOTCH2	0	0	1	1
NOTCH3	0	1	1	2
NOTCH4	0	0	1	1
NOX3	1	0	0	1
NPM1	0	1	1	2
NRAS	0	1	1	2
NSD1	0	1	1	2
NT5C2	0	1	0	1
NTRK1	0	1	1	2
NTRK2	0	1	1	2
NTRK3	0	1	1	2
NUP93	0	1	1	2
NUP98	0	1	0	1
NUTM1	0	1	0	1
OBSL1	0	0	1	1
OR5L1	0	1	0	1
PAK1	0	0	1	1
PAK3	0	1	0	1
PAK5	0	0	1	1
PALB2	1	1	1	3
PARP1	0	0	1	1
PAX3	0	1	0	1
PAX5	0	1	1	2
PAX6	1	0	0	1
PAX8	0	1	0	1
PBRM1	0	1	1	2
PCBP1	0	1	0	1
PDCD1	0	0	1	1
PDCD1LG2	0	1	0	1
PDGFB	0	1	0	1
PDGFRA	0	1	1	2
PDGFRB	0	1	1	2
PDK1	0	1	0	1
PDPK1	0	0	1	1
PDS5A	1	0	0	1
PDS5B	0	1	0	1
PGR	0	0	1	1
PHF6	0	1	0	1
PHLPP2	0	1	0	1
PHOX2B	0	0	1	1
PIK3C2G	0	0	1	1
PIK3C3	0	0	1	1
PIK3CA	1	1	1	3
PIK3CB	1	0	1	2
PIK3CD	0	0	1	1
PIK3CG	0	1	1	2
PIK3R1	1	1	1	3
PIK3R2	1	1	1	3
PIK3R3	0	0	1	1
PIM1	0	1	1	2
PKHD1	0	1	0	1
PLCG1	0	1	0	1
PLCG2	0	0	1	1
PLCH2	0	1	0	1
PLK2	0	0	1	1
PMAIP1	0	0	1	1
PMS1	1	0	1	2
PMS2	0	0	1	1
PNRC1	0	0	1	1
POLD1	0	1	1	2
POLE	0	1	1	2
POLQ	0	1	0	1
POT1	0	1	0	1
POU3F2	0	1	0	1
PPL	1	0	0	1
PPM1D	0	1	1	2
PPP2R1A	0	1	1	2
PPP6C	0	1	1	2
PRDM1	0	1	1	2
PRKACA	0	1	0	1
PRKAR1A	0	1	1	2
PRKCA	0	1	0	1
PRKDC	0	1	0	1
PRKN	0	0	1	1
PRX	0	1	0	1
PTCH1	0	1	1	2
PTCH2	0	1	0	1
PTEN	1	1	1	3
PTK2B	0	1	0	1
PTPN1	0	1	0	1
PTPN11	0	1	1	2
PTPRC	1	0	0	1
PTPRD	0	1	1	2
PTPRK	0	1	0	1
PTPRS	0	0	1	1
PTPRT	0	1	1	2
PYDC2	0	1	0	1
PYHIN1	1	0	0	1
RAB35	0	0	1	1
RAC1	0	1	1	2
RAC2	0	1	0	1
RAD21	0	1	1	2
RAD50	0	1	1	2
RAD51	0	1	1	2
RAD51B	0	0	1	1
RAD51C	0	1	1	2
RAD51D	0	1	1	2
RAD52	0	0	1	1
RAD54L	0	0	1	1
RAF1	0	1	1	2
RAG1	1	0	0	1
RARA	0	1	1	2
RASA1	0	1	1	2
RB1	1	1	1	3
RBM10	0	1	1	2
RECQL4	0	0	1	1
REL	0	1	1	2
RELA	0	1	0	1
RET	0	1	1	2
RHEB	0	1	1	2
RHOA	0	1	1	2
RHOT1	0	1	0	1
RICTOR	0	1	1	2
RIT1	0	1	1	2
RNF31	1	0	0	1
RNF43	1	1	1	3
ROS1	0	1	1	2
RPL5	0	1	0	1
RPRD2	1	0	0	1
RPS6KA4	0	0	1	1
RPS6KB2	0	0	1	1
RPTOR	0	1	1	2
RRAS	0	1	0	1
RRAS2	0	1	0	1
RUNX1	0	1	1	2
RUNX1T1	0	1	0	1
RYBP	0	0	1	1
SAMD9	1	0	0	1
SDHA	0	0	1	1
SDHAF2	0	0	1	1
SDHB	0	1	1	2
SDHC	0	0	1	1
SDHD	0	1	1	2
SETBP1	0	1	0	1
SETD2	1	1	1	3
SETDB1	1	0	0	1
SF3B1	1	1	1	3
SGK1	0	1	0	1
SH2B3	0	1	1	2
SH2D1A	0	0	1	1
SHH	0	1	0	1
SHOC2	0	1	0	1
SHQ1	0	0	1	1
SIN3A	0	1	0	1
SLC4A2	1	0	0	1
SLITRK6	0	1	0	1
SMAD2	0	1	1	2
SMAD3	0	1	1	2
SMAD4	0	1	1	2
SMARCA1	1	0	0	1
SMARCA2	0	1	0	1
SMARCA4	0	1	1	2
SMARCAD1	1	0	0	1
SMARCB1	0	1	1	2
SMARCD1	0	0	1	1
SMC1A	0	1	0	1
SMC3	0	1	0	1
SMG7	0	1	0	1
SMO	0	1	1	2
SNX31	0	1	0	1
SOCS1	0	1	1	2
SOS1	0	1	0	1
SOS2	0	1	0	1
SOX10	0	1	0	1
SOX17	0	1	1	2
SOX2	0	1	1	2
SOX9	0	1	1	2
SPATA18	1	0	0	1
SPEN	1	1	1	3
SPOP	1	1	1	3
SPRED1	0	1	0	1
SPRY1	0	1	0	1
SPRY2	0	1	0	1
SPRY4	0	1	0	1
SPTA1	0	1	0	1
SRC	0	1	1	2
SRSF2	0	1	1	2
SS18	0	1	0	1
STAB2	1	0	0	1
STAG1	0	1	0	1
STAG2	0	1	1	2
STAT3	0	1	1	2
STAT4	0	1	0	1
STAT5A	0	0	1	1
STAT5B	0	0	1	1
STAT6	0	1	0	1
STK11	0	1	1	2
STK40	0	0	1	1
SUFU	0	1	1	2
SUZ12	0	0	1	1
SYK	0	0	1	1
TACC1	0	1	0	1
TADA1	0	1	0	1
TADA2B	0	1	0	1
TAF1L	1	0	0	1
TAP1	1	0	0	1
TAS2R60	0	1	0	1
TBC1D2	1	0	0	1
TBL1XR1	0	1	0	1
TBX22	0	1	0	1
TBX3	0	1	1	2
TCF3	0	1	1	2
TCF4	0	1	0	1
TCF7L2	0	1	1	2
TCL1A	0	1	0	1
TENT5C	0	0	1	1
TERT	0	1	1	2
TET1	0	0	1	1
TET2	0	1	1	2
TFE3	0	1	0	1
TFEB	0	1	0	1
TGFBR1	0	0	1	1
TGFBR2	0	1	1	2
TIMM8B	0	0	1	1
TLR4	0	1	0	1
TMEM127	0	0	1	1
TMPRSS2	1	1	1	3
TNC	0	1	0	1
TNFAIP3	0	1	1	2
TNFRSF14	0	1	1	2
TNKS	0	1	0	1
TNKS2	0	1	0	1
TOP1	0	1	1	2
TP53	1	1	1	3
TP63	0	1	1	2
TPMT	0	1	0	1
TRAF2	0	0	1	1
TRAF7	0	1	1	2
TRPM1	0	1	0	1
TRPM3	0	1	0	1
TRPM4	1	0	0	1
TRRAP	0	1	0	1
TSC1	0	1	1	2
TSC2	0	1	1	2
TSHR	0	1	1	2
TSHZ2	0	1	0	1
TSHZ3	0	1	0	1
U2AF1	1	1	1	3
UGT1A1	0	1	0	1
UGT1A7	0	1	0	1
UNC13D	1	0	0	1
USP28	1	0	0	1
USP7	1	1	0	2
USP9X	0	1	0	1
VAT1L	0	1	0	1
VEGFA	0	0	1	1
VEZF1	0	1	0	1
VHL	0	1	1	2
VTCN1	0	0	1	1
WAPAL	0	1	0	1
WASF3	1	0	0	1
WHSC1	0	1	0	1
WISP3	0	1	0	1
WRN	0	1	0	1
WT1	0	1	1	2
WTX	0	1	0	1
XIAP	0	0	1	1
XPO1	1	1	1	3
XRCC2	0	1	1	2
XRCC3	0	1	0	1
XRCC5	0	1	0	1
XRCC6	0	1	0	1
YAP1	0	1	1	2
YES1	0	0	1	1
YWHAE	0	1	0	1
ZFHX3	1	1	1	3
ZMYM3	1	1	0	2
ZNF217	0	1	0	1
ZNF292	1	0	0	1
ZNF668	0	1	0	1
ZNF703	0	1	0	1
ZRSR2	0	1	1	2
